# Aneuploidy promotes transient stress adaptation and metabolic flexibility in the human fungal pathogen *Aspergillus fumigatus*

**DOI:** 10.1101/2025.09.29.679244

**Authors:** Anna E. Lehmann, Enrique Aguilar Ramírez, Nancy P. Keller, Joseph Heitman

## Abstract

Aneuploidy causes genome plasticity and enables adaptive responses that increase stress resistance and facilitate persistence under changing conditions in eukaryotes ranging from fungal pathogens to human cancer cells. *Aspergillus fumigatus* is a soil-resident mold and the most prevalent etiologic agent of invasive fungal infections globally. Invasive aspergillosis has an alarmingly high mortality rate, and fungal persistence in the infection microenvironment often renders treatments unsuccessful. Treatment failures can result from innate or acquired antifungal drug resistance and from fungal adaptation to other stressors encountered during infection including nutrient limitation, immune cell activity, and changes in pH and oxygen tension. Survival under changing environmental and host conditions therefore necessitates an ability to dynamically adapt to stress. We find that exposure of *A. fumigatus* to FK506, an antifungal and immunosuppressive *Streptomyces* natural product that inhibits the master regulatory phosphatase calcineurin, selects for unstable whole-chromosome aneuploidies that alleviate the polarized growth defects caused by calcineurin inhibition. Transcriptomic analysis revealed that Chr7 disomy leads to induction of the normally-silent neosartoricin biosynthetic gene cluster in response to FK506 exposure, and we demonstrate that constitutive genetic induction of this cluster is sufficient to largely recapitulate in a haploid background the response to FK506 in the aneuploid state. We further show that aneuploids undergo extensive metabolic rewiring but do not produce detectable neosartoricin, revealing global and cross-pathway effects resulting from both the aneuploid state and activation of *nscR*. We also demonstrate that the aneuploid chromosome duplications reduce susceptibility to the clinical antifungal voriconazole, underscoring the utility of aneuploidy as a flexible adaptive strategy. These findings represent a major advance in understanding how aneuploidy transiently alters stress responses and metabolism in the deadly human pathogen *A. fumigatus*.

**Highlights:** - *A. fumigatus* rapidly gains and loses supernumerary chromosomes in response to the calcineurin inhibitor FK506.

- Aneuploidy leads to global transcriptional and metabolic rewiring.

- Overexpression of the secondary metabolite gene cluster regulator *nscR* is sufficient to largely recapitulate the aneuploid response to FK506 in a haploid background.

- Chr4, 6, and 7 aneuploidies reduce susceptibility to voriconazole without altering expression of the azole target gene *cyp51A*.
