## Supplementary material for "Aneuploidy promotes transient stress adaptation and metabolic flexibility in the human fungal pathogen *Aspergillus fumigatus*": Table S1

### Sheet: Clonal Chr7 aneuploids
ISOLATE	VARIANT 1 GENE ID	VARIANT 1 GENE NAME	VARIANT 1 CHANGE	VARIANT 1 EFFECT	VARIANT 2 GENE ID	VARIANT 2 GENE NAME	VARIANT 2 CHANGE	VARIANT 2 EFFECT	VARIANT 3 GENE ID	VARIANT 3 GENE NAME	VARIANT 3 CHANGE	VARIANT 3 EFFECT	VARIANT 4 GENE ID	VARIANT 4 GENE NAME	VARIANT 4 CHANGE	VARIANT 4 EFFECT	VARIANT 5 GENE ID	VARIANT 5 GENE NAME	VARIANT 5 CHANGE	VARIANT 5 EFFECT	ANEUPLOIDY
0R1																					Chr7
0R1REV	AFUB_009630		128delC	Pro43fs	AFUB_013340		c.888_889delAAinsTG	???297Glu	AFUB_021420		c.170+2_170+3delAAinsTA	splice_donor_variant&splice_region_variant&intron_variant	AFUB_047500		c.978+35A>C	intron_variant	AFUB_055140		589T>G	???197Glu
0R2	AFUB_054900		c.298+166delC	intron_variant	AFUB_093350		c.3064-22T>C	intron_variant													Chr7
0R2REV	AFUB_013340		c.888_889delAAinsTG	???297Glu	AFUB_021420		c.170+2_170+3delAAinsTA	splice_donor_variant&splice_region_variant&intron_variant	AFUB_021470		c.1306-39G>T	intron_variant	AFUB_047500		c.978+35A>C	intron_variant
0R7	AFUB_013340		c.888_889delAAinsTG	???297Glu																	Chr7
0R7REV	AFUB_009630		128delC	Pro43fs	AFUB_093350		c.3064-22T>C	intron_variant
0R10 (0AR/[1n+17]-1)	AFUB_047500		c.978+35A>C	intron_variant																	Chr7
0R10REV	AFUB_009630		128delC	Pro43fs	AFUB_021420		c.170+2_170+3delAAinsTA	splice_donor_variant&splice_region_variant&intron_variant	AFUB_055140		589T>G	???197Glu	AFUB_093350		c.3064-22T>C	intron_variant
0R11	AFUB_093350		c.3064-22T>C	intron_variant																	Chr7
0R11REV	AFUB_009630		128delC	Pro43fs
0R12	AFUB_009630		128delC	Pro43fs	AFUB_021420		c.170+2_170+3delAAinsTA	splice_donor_variant&splice_region_variant&intron_variant													Chr7
0R12REV	AFUB_009630		128delC	Pro43fs	AFUB_021420		c.170+2_170+3delAAinsTA	splice_donor_variant&splice_region_variant&intron_variant	AFUB_054900		c.298+166delC	intron_variant	AFUB_055140		589T>G	???197Glu
KEY
VARIENT EFFECT	LIKELY RESISTANCE MECH.
HIGH	Aneuploidy
MODERATE	Mutation
MODIFIER	Unknown

### Sheet: Independent isolates
ISOLATE	VARIANT 1 GENE ID	VARIANT 1 GENE NAME	VARIANT 1 CHANGE	VARIANT 1 EFFECT	VARIANT 2 GENE ID	VARIANT 2 GENE NAME	VARIANT 2 CHANGE	VARIANT 2 EFFECT	VARIANT 3 GENE ID	VARIANT 3 GENE NAME	VARIANT 3 CHANGE	VARIANT 3 EFFECT	VARIANT 4 GENE ID	VARIANT 4 GENE NAME	VARIANT 4 CHANGE	VARIANT 4 EFFECT	ANEUPLOIDY
1AR1	AFUB_053380	midA	1307C>A	Ser436*
1AR2																	Chr. 6 + 7
1BR	AFUB_025820		1054A>G	Thr352Ala
1CR	AFUB_009630		128delC	Pro43fs													Chr. 4
2AR																	Chr. 4 + 7
2BR	AFUB_093350		c.3064-22T>C	intron_variant													Chr. 4 + 6 + 7
2CR	AFUB_009630		128delC	Pro43fs
3AR	AFUB_041100	sltA	1838delG	Ser613fs
3BR	AFUB_009630		128delC	Pro43fs													Chr. 4
3CR	AFUB_009630		128delC	Pro43fs	AFUB_021420		c.170+2_170+3delAAinsTA	splice_donor_variant&splice_region_variant&intron_variant
4AR
4BR	AFUB_023710		836G>A	Trp279*	AFUB_047500	amyA	c.978+35A>C	intron_variant	AFUB_054900		c.298+166delC	intron_variant	AFUB_055140		589T>G	???197Glu
4CR	AFUB_047500	amyA	c.978+35A>C	intron_variant													Chr. 4
5AR																	Chr. 6 + 7
5BR	AFUB_010540	cchA	1312C>T	Gln438*
5CR	AFUB_055140		589T>G	???197Glu
6AR	AFUB_053380	midA	1307C>A	Ser436*
6BR (0AR/[1n+17]-2)																	Chr. 7
6CR	AFUB_009630		128delC	Pro43fs	AFUB_075200		2786C>T	Thr929Ile
7AR	AFUB_009630		128delC	Pro43fs
7BR																	Chr. 7
7CR																	Chr. 4
8AR	AFUB_055140		589T>G	???197Glu													Chr. 4
8BR	AFUB_009800	nrps1	16520C>A	Pro5507Gln													Chr. 4
8CR	AFUB_009630		128delC	Pro43fs	AFUB_019410	Hsp70 chaperone	1054dupT	Ser352fs	AFUB_047500	amyA	c.978+35A>C	intron_variant
9AR	AFUB_019050		c.115+419T>G	intron_variant	AFUB_021420		c.170+2_170+3delAAinsTA	splice_donor_variant&splice_region_variant&intron_variant	AFUB_055140		589T>G	???197Glu					Chr. 4
9BR	AFUB_009630		128delC	Pro43fs	AFUB_021420		c.170+2_170+3delAAinsTA	splice_donor_variant&splice_region_variant&intron_variant	AFUB_054900		c.298+166delC	intron_variant
9CR	AFUB_009630		128delC	Pro43fs	AFUB_013340		c.888_889delAAinsTG	???297Glu	AFUB_047500	amyA	c.979-48_979-46delAAAinsAAG	intron_variant	AFUB_093350		c.3064-22T>C	intron_variant	Chr. 7
10AR	AFUB_009630		128delC	Pro43fs	AFUB_054900		c.298+166delC	intron_variant									Chr. 4
10BR																	Chr. 7
10CR	AFUB_093350		c.3064-22T>C	intron_variant													Chr. 6
11AR																	Chr. 4
11BR	AFUB_047500		c.978+35A>C	intron_variant													Chr. 4
12AR																	Chr. 7
12BR																	Chr. 4
13AR	AFUB_009630		128delC	Pro43fs	AFUB_055140		589T>G	???197Glu									Chr. 4
13BR	AFUB_013340		c.888_889delAAinsTG	???297Glu	AFUB_021420		c.170+2_170+3delAAinsTA	splice_donor_variant&splice_region_variant&intron_variant									Chr. 4
14AR	AFUB_054900		c.298+166delC	intron_variant	AFUB_093350		c.3064-22T>C	intron_variant									Chr. 6
14BR																	Chr. 4
15AR	AFUB_009630		128delC	Pro43fs	AFUB_010850	ssdA	1678C>T	Arg560*
15BR	AFUB_012160	mdr4	c.1587-42A>G	intron_variant	AFUB_025820		1054A>G	Thr352Ala
16AR	AFUB_054900		c.298+166delC	intron_variant													Chr. 7
16BR	AFUB_010540	cchA	1298dupA	Asn433fs	AFUB_055140		589T>G	???197Glu
17AR	AFUB_009630		128delC	Pro43fs	AFUB_091290		869A>G	Lys290Arg									Chr. 4
17BR	AFUB_091290		869A>G	Lys290Arg													Chr. 7
18AR	AFUB_091290		869A>G	Lys290Arg													Chr. 4
18BR	AFUB_009630		128delC	Pro43fs	AFUB_091290		869A>G	Lys290Arg	AFUB_093350		c.3064-22T>C	intron_variant					Chr. 4
19AR	AFUB_013340		c.888_889delAAinsTG	???297Glu	AFUB_093350		c.3064-22T>C	intron_variant									Chr. 7
19BR1																	Chr. 4
19BR2	AFUB_010540	cchA	1298dupA	Asn433fs	AFUB_047500	amyA	c.978+35A>C	intron_variant	AFUB_054900		c.298+166delC	intron_variant
20AR	AFUB_009630		128delC	Pro43fs	AFUB_053380	midA	637A>T	Lys213*	AFUB_054900		c.298+166delC	intron_variant
20BR																	Chr. 4
KEY
VARIENT EFFECT	LIKELY RESISTANCE MECH.
HIGH	Aneuploidy
MODERATE	Mutation
MODIFIER	Unknown
