## Supplementary material for "Aneuploidy promotes transient stress adaptation and metabolic flexibility in the human fungal pathogen *Aspergillus fumigatus*": Table S5

### Sheet: A1163_parent_snps
ANN[0].GENEID	ANN[0].EFFECT	ANN[0].IMPACT	POS	REF	ALT	ANN[0].ERRORS
AFUB_000240	upstream_gene_variant	MODIFIER	66243	C	T	.
AFUB_000710	upstream_gene_variant	MODIFIER	190778	G	T	.
AFUB_002300-AFUB_002310	intergenic_region	MODIFIER	635829	A	AT	.
AFUB_002300-AFUB_002310	intergenic_region	MODIFIER	636573	TA	T	.
AFUB_002810	upstream_gene_variant	MODIFIER	782260	G	T	.
AFUB_003360	upstream_gene_variant	MODIFIER	926156	TG	T	.
AFUB_003650	upstream_gene_variant	MODIFIER	1018359	CCAC	ACAA	.
AFUB_004060	upstream_gene_variant	MODIFIER	1135286	G	T	.
AFUB_004900	frameshift_variant	HIGH	1369860	T	TG	.
AFUB_004890	downstream_gene_variant	MODIFIER	1369995	C	G	.
AFUB_004920	upstream_gene_variant	MODIFIER	1374358	T	TC	.
AFUB_004910	frameshift_variant	HIGH	1374392	T	TC	.
AFUB_005720	frameshift_variant	HIGH	1622642	C	CA	.
AFUB_007040	frameshift_variant	HIGH	1978986	TG	T	INFO_REALIGN_3_PRIME
AFUB_007020	upstream_gene_variant	MODIFIER	1979068	CG	C	.
AFUB_007170	downstream_gene_variant	MODIFIER	2017889	GA	G	.
AFUB_007470	upstream_gene_variant	MODIFIER	2099499	TC	T	.
AFUB_008060	upstream_gene_variant	MODIFIER	2262464	T	C	.
AFUB_008060	upstream_gene_variant	MODIFIER	2262533	T	C	.
AFUB_008060	upstream_gene_variant	MODIFIER	2262581	T	C	.
AFUB_008060	upstream_gene_variant	MODIFIER	2262677	C	A	.
AFUB_008090	upstream_gene_variant	MODIFIER	2283042	TG	T	.
AFUB_008090	upstream_gene_variant	MODIFIER	2283057	CTTA	T	.
AFUB_008090	upstream_gene_variant	MODIFIER	2283075	CA	C	.
AFUB_008090-AFUB_008100	intergenic_region	MODIFIER	2292290	AC	A	.
AFUB_008090-AFUB_008100	intergenic_region	MODIFIER	2301175	A	AT	.
AFUB_008090-AFUB_008100	intergenic_region	MODIFIER	2303779	C	T	.
AFUB_008140	upstream_gene_variant	MODIFIER	2333808	GGGG	TGGT	.
AFUB_008140	upstream_gene_variant	MODIFIER	2333854	G	T	.
AFUB_008150	frameshift_variant	HIGH	2338093	AG	A	.
AFUB_008300	upstream_gene_variant	MODIFIER	2370558	N	G	.
AFUB_008300	upstream_gene_variant	MODIFIER	2370588	C	A	.
AFUB_008290	splice_region_variant&intron_variant	LOW	2370598	TA	T	INFO_REALIGN_3_PRIME
AFUB_010020	frameshift_variant	HIGH	2836075	A	AT	.
AFUB_010840	frameshift_variant	HIGH	3072926	GA	G	WARNING_TRANSCRIPT_NO_START_CODON&INFO_REALIGN_3_PRIME
AFUB_010880	synonymous_variant	LOW	3089018	N	C	WARNING_REF_DOES_NOT_MATCH_GENOME
AFUB_011380	synonymous_variant	LOW	3209199	N	G	WARNING_REF_DOES_NOT_MATCH_GENOME
AFUB_011500	upstream_gene_variant	MODIFIER	3256878	GT	G	.
AFUB_012360	frameshift_variant&missense_variant	HIGH	3473478	CCCG	ACC	.
AFUB_012700	upstream_gene_variant	MODIFIER	3574953	AG	A	.
AFUB_014060	frameshift_variant	HIGH	3953933	TC	T	INFO_REALIGN_3_PRIME
AFUB_014730	upstream_gene_variant	MODIFIER	4156435	T	A	.
AFUB_015090	splice_donor_variant&intron_variant	HIGH	4278165	TG	T	INFO_REALIGN_3_PRIME
AFUB_015590	upstream_gene_variant	MODIFIER	4437854	AGGGGGGG	A	.
AFUB_015590	upstream_gene_variant	MODIFIER	4437878	C	A	.
AFUB_016090	upstream_gene_variant	MODIFIER	4568651	CA	C	.
AFUB_016610	synonymous_variant	LOW	4719397	A	C	.
AFUB_017080-CHR_END	intergenic_region	MODIFIER	4895948	GA	G	.
AFUB_018600	frameshift_variant	HIGH	354311	TC	T	INFO_REALIGN_3_PRIME
AFUB_018870	frameshift_variant	HIGH	441913	TC	T	INFO_REALIGN_3_PRIME
AFUB_021520	splice_region_variant&intron_variant	LOW	1224657	CT	C	.
AFUB_021510	upstream_gene_variant	MODIFIER	1226827	T	GC	.
AFUB_021510	upstream_gene_variant	MODIFIER	1226831	GA	G	.
AFUB_022400	downstream_gene_variant	MODIFIER	1485373	A	G	.
AFUB_022400	downstream_gene_variant	MODIFIER	1485379	A	G	.
AFUB_023290	upstream_gene_variant	MODIFIER	1757233	N	T	.
AFUB_023290	upstream_gene_variant	MODIFIER	1757303	C	CA	.
AFUB_023410-AFUB_023420	intergenic_region	MODIFIER	1815093	TA	T	.
AFUB_023480	downstream_gene_variant	MODIFIER	1871953	C	T	.
AFUB_023480	downstream_gene_variant	MODIFIER	1871965	G	A	.
AFUB_023480-AFUB_023490	intergenic_region	MODIFIER	1874496	G	A	.
AFUB_023480-AFUB_023490	intergenic_region	MODIFIER	1874547	T	C	.
AFUB_023480-AFUB_023490	intergenic_region	MODIFIER	1874557	G	A	.
AFUB_023490	upstream_gene_variant	MODIFIER	1885095	T	TC	.
AFUB_023490	upstream_gene_variant	MODIFIER	1886060	TATTTAG	AATATA	.
AFUB_024010	upstream_gene_variant	MODIFIER	2040758	AC	A	.
AFUB_024720	frameshift_variant	HIGH	2248873	TG	T	INFO_REALIGN_3_PRIME
AFUB_024930	upstream_gene_variant	MODIFIER	2304445	TTATTT	ATAATA	.
AFUB_026940	upstream_gene_variant	MODIFIER	2848583	G	T	.
AFUB_026940	upstream_gene_variant	MODIFIER	2848692	TTTTTT	CTTCTC	.
AFUB_026940	upstream_gene_variant	MODIFIER	2848710	T	C	.
AFUB_026940	upstream_gene_variant	MODIFIER	2848759	T	C	.
AFUB_026940	upstream_gene_variant	MODIFIER	2848775	T	C	.
AFUB_026940	missense_variant	MODERATE	2848846	T	C	.
AFUB_026940	missense_variant	MODERATE	2848903	T	C	.
AFUB_027170	upstream_gene_variant	MODIFIER	2926901	GA	G	.
AFUB_027340	missense_variant	MODERATE	2964113	C	A	.
AFUB_030510	frameshift_variant	HIGH	3895419	AC	A	INFO_REALIGN_3_PRIME
AFUB_030820	upstream_gene_variant	MODIFIER	3987796	C	A	.
AFUB_030820	upstream_gene_variant	MODIFIER	3987803	C	A	.
AFUB_030820	upstream_gene_variant	MODIFIER	3987817	C	A	.
AFUB_032040	upstream_gene_variant	MODIFIER	4320208	G	A	.
AFUB_033000	missense_variant	MODERATE	4587040	G	C	.
AFUB_033010	upstream_gene_variant	MODIFIER	4592814	ACC	A	.
AFUB_033760	upstream_gene_variant	MODIFIER	4758250	CT	TC	.
AFUB_033760	upstream_gene_variant	MODIFIER	4759538	C	CT	.
AFUB_033860	frameshift_variant	HIGH	1757	AG	A	.
AFUB_033870	upstream_gene_variant	MODIFIER	11099	TC	T	.
AFUB_034810	upstream_gene_variant	MODIFIER	234179	A	G	.
AFUB_035900	frameshift_variant	HIGH	533303	CG	C	INFO_REALIGN_3_PRIME
AFUB_035900	frameshift_variant	HIGH	533317	CA	C	INFO_REALIGN_3_PRIME
AFUB_036060	downstream_gene_variant	MODIFIER	579082	T	TG	.
AFUB_036060	downstream_gene_variant	MODIFIER	579090	G	T	.
AFUB_036060	downstream_gene_variant	MODIFIER	579111	GT	TG	.
AFUB_038210	upstream_gene_variant	MODIFIER	1226636	CA	C	.
AFUB_038240	frameshift_variant	HIGH	1236428	T	TC	.
AFUB_040440	upstream_gene_variant	MODIFIER	1839503	G	A	.
AFUB_040440	upstream_gene_variant	MODIFIER	1839509	T	A	.
AFUB_040840	upstream_gene_variant	MODIFIER	1922467	GA	G	.
AFUB_040850	downstream_gene_variant	MODIFIER	1930740	A	AT	.
AFUB_040860	upstream_gene_variant	MODIFIER	1933031	GT	G	.
AFUB_041110	frameshift_variant	HIGH	2007680	TC	T	INFO_REALIGN_3_PRIME
AFUB_041210	upstream_gene_variant	MODIFIER	2049717	G	T	.
AFUB_041210	upstream_gene_variant	MODIFIER	2051323	T	C	.
AFUB_041210	upstream_gene_variant	MODIFIER	2051337	TTGGG	CTGGC	.
AFUB_041210	upstream_gene_variant	MODIFIER	2051386	AG	A	.
AFUB_041610	upstream_gene_variant	MODIFIER	2166428	NNNN	AGGC	.
AFUB_041980	frameshift_variant	HIGH	2278429	CT	C	INFO_REALIGN_3_PRIME
AFUB_042300	frameshift_variant	HIGH	2373835	TG	T	INFO_REALIGN_3_PRIME
AFUB_042600	upstream_gene_variant	MODIFIER	2458819	G	A	.
AFUB_043120	upstream_gene_variant	MODIFIER	2593563	A	G	.
AFUB_043680-AFUB_043690	intergenic_region	MODIFIER	2773633	GCAG	CA	.
AFUB_043680-AFUB_043690	intergenic_region	MODIFIER	2782488	AG	A	.
AFUB_043680-AFUB_043690	intergenic_region	MODIFIER	2785657	G	T	.
AFUB_043680-AFUB_043690	intergenic_region	MODIFIER	2788761	C	CT	.
AFUB_043680-AFUB_043690	intergenic_region	MODIFIER	2810215	C	T	.
AFUB_043680-AFUB_043690	intergenic_region	MODIFIER	2810279	A	G	.
AFUB_043680-AFUB_043690	intergenic_region	MODIFIER	2810362	G	A	.
AFUB_043680-AFUB_043690	intergenic_region	MODIFIER	2810376	T	C	.
AFUB_043680-AFUB_043690	intergenic_region	MODIFIER	2810409	C	T	.
AFUB_043680-AFUB_043690	intergenic_region	MODIFIER	2810424	A	T	.
AFUB_043680-AFUB_043690	intergenic_region	MODIFIER	2810462	C	T	.
AFUB_043680-AFUB_043690	intergenic_region	MODIFIER	2810473	C	T	.
AFUB_043680-AFUB_043690	intergenic_region	MODIFIER	2812815	C	T	.
AFUB_043680-AFUB_043690	intergenic_region	MODIFIER	2812869	C	T	.
AFUB_043680-AFUB_043690	intergenic_region	MODIFIER	2812951	G	A	.
AFUB_044240	upstream_gene_variant	MODIFIER	2966479	G	A	.
AFUB_044310	missense_variant	MODERATE	2989524	T	C	.
AFUB_044310	missense_variant	MODERATE	2989551	AC	CG	.
AFUB_044310	synonymous_variant	LOW	2989627	C	A	.
AFUB_044500-AFUB_044510	intergenic_region	MODIFIER	3064509	TC	T	.
AFUB_045240	upstream_gene_variant	MODIFIER	3304633	GC	G	.
AFUB_045670	frameshift_variant	HIGH	3445799	CT	C	.
AFUB_046210	upstream_gene_variant	MODIFIER	3589104	C	A	.
AFUB_047870-AFUB_047880	intergenic_region	MODIFIER	3999462	C	T	.
AFUB_047870-AFUB_047880	intergenic_region	MODIFIER	4002178	A	AT	.
AFUB_048520	upstream_gene_variant	MODIFIER	4207236	T	TA	.
AFUB_049860	upstream_gene_variant	MODIFIER	275430	TG	CT	.
AFUB_052540	upstream_gene_variant	MODIFIER	1012044	A	T	.
AFUB_053000-AFUB_053010	intergenic_region	MODIFIER	1139209	GA	G	.
AFUB_053000-AFUB_053010	intergenic_region	MODIFIER	1141428	AG	A	.
AFUB_053000-AFUB_053010	intergenic_region	MODIFIER	1145655	CT	C	.
AFUB_053000-AFUB_053010	intergenic_region	MODIFIER	1154657	T	TA	.
AFUB_053000-AFUB_053010	intergenic_region	MODIFIER	1165150	CT	C	.
AFUB_053080	upstream_gene_variant	MODIFIER	1195504	AC	A	.
AFUB_054800	upstream_gene_variant	MODIFIER	1703981	G	T	.
AFUB_055170	5_prime_UTR_variant	MODIFIER	1807314	GC	G	INFO_REALIGN_3_PRIME
AFUB_055510	missense_variant	MODERATE	1919714	G	T	.
AFUB_056270	upstream_gene_variant	MODIFIER	2120586	C	A	.
AFUB_056280	upstream_gene_variant	MODIFIER	2129206	NN	AC	.
AFUB_056670	frameshift_variant	HIGH	2243317	CT	C	.
AFUB_056670	frameshift_variant	HIGH	2243348	CT	C	.
AFUB_056900	upstream_gene_variant	MODIFIER	2313100	C	A	.
AFUB_057940	frameshift_variant	HIGH	2549843	GC	G	.
AFUB_057940	frameshift_variant	HIGH	2549933	AC	A	.
AFUB_058320	upstream_gene_variant	MODIFIER	2641482	G	A	.
AFUB_058640	upstream_gene_variant	MODIFIER	2744572	G	T	.
AFUB_059640	upstream_gene_variant	MODIFIER	3028673	C	A	.
AFUB_059640	upstream_gene_variant	MODIFIER	3028684	C	A	.
AFUB_059720	splice_region_variant&intron_variant	LOW	3046980	AGGGG	TGTGT	.
AFUB_060400	upstream_gene_variant	MODIFIER	3222586	G	A	.
AFUB_060660	upstream_gene_variant	MODIFIER	3306477	CT	C	.
AFUB_062560	upstream_gene_variant	MODIFIER	3761233	G	A	.
AFUB_062570-AFUB_062580	intergenic_region	MODIFIER	3778900	N	G	.
AFUB_062590	upstream_gene_variant	MODIFIER	3787828	G	GT	.
AFUB_062590	upstream_gene_variant	MODIFIER	3787885	CC	ACCA	.
AFUB_062590	upstream_gene_variant	MODIFIER	3787894	C	CA	.
CHR_START-AFUB_062900	intergenic_region	MODIFIER	13	TTTTTATATATTAATTAATAA	ATTTTTATATATTAATTAATAAT	.
CHR_START-AFUB_062900	intergenic_region	MODIFIER	499	C	T	.
CHR_START-AFUB_062900	intergenic_region	MODIFIER	8023	AG	A	.
CHR_START-AFUB_062900	intergenic_region	MODIFIER	10021	A	G	.
CHR_START-AFUB_062900	intergenic_region	MODIFIER	10033	T	C	.
CHR_START-AFUB_062900	intergenic_region	MODIFIER	10057	G	A	.
CHR_START-AFUB_062900	intergenic_region	MODIFIER	10088	A	G	.
CHR_START-AFUB_062900	intergenic_region	MODIFIER	10240	A	G	.
CHR_START-AFUB_062900	intergenic_region	MODIFIER	10245	A	G	.
CHR_START-AFUB_062900	intergenic_region	MODIFIER	10252	A	G	.
CHR_START-AFUB_062900	intergenic_region	MODIFIER	10293	T	C	.
CHR_START-AFUB_062900	intergenic_region	MODIFIER	10315	TAAGA	CAAGG	.
CHR_START-AFUB_062900	intergenic_region	MODIFIER	10438	G	A	.
CHR_START-AFUB_062900	intergenic_region	MODIFIER	10527	T	C	.
CHR_START-AFUB_062900	intergenic_region	MODIFIER	10564	C	T	.
CHR_START-AFUB_062900	intergenic_region	MODIFIER	10627	AT	A	.
CHR_START-AFUB_062900	intergenic_region	MODIFIER	10663	G	A	.
CHR_START-AFUB_062900	intergenic_region	MODIFIER	10671	T	C	.
AFUB_066160	upstream_gene_variant	MODIFIER	912703	C	A	.
AFUB_066170	upstream_gene_variant	MODIFIER	916081	C	A	.
AFUB_066310	frameshift_variant	HIGH	962847	CA	C	.
AFUB_068570	frameshift_variant	HIGH	1604260	C	CA	.
AFUB_069520	missense_variant	MODERATE	1866128	A	T	.
AFUB_069790	upstream_gene_variant	MODIFIER	1930978	C	A	.
AFUB_069980	upstream_gene_variant	MODIFIER	1989397	T	TC	.
AFUB_070090	upstream_gene_variant	MODIFIER	2023411	TCCG	CCGT	.
AFUB_070310	upstream_gene_variant	MODIFIER	2075446	G	T	.
AFUB_070940	frameshift_variant	HIGH	2220348	TC	T	.
AFUB_070950	upstream_gene_variant	MODIFIER	2226719	CG	C	.
AFUB_071050	missense_variant	MODERATE	2263428	G	C	.
AFUB_071050	synonymous_variant	LOW	2263445	T	C	.
AFUB_071050	synonymous_variant	LOW	2263454	C	T	.
AFUB_071050	synonymous_variant	LOW	2263613	C	T	.
AFUB_071050	missense_variant	MODERATE	2263654	T	A	.
AFUB_071050	missense_variant	MODERATE	2263687	A	T	.
AFUB_071150	upstream_gene_variant	MODIFIER	2292007	C	T	.
AFUB_071150	upstream_gene_variant	MODIFIER	2292017	G	A	.
AFUB_071150	upstream_gene_variant	MODIFIER	2292025	G	A	.
AFUB_071440	downstream_gene_variant	MODIFIER	2372878	NN	GT	.
AFUB_071440	downstream_gene_variant	MODIFIER	2372897	N	T	.
AFUB_071470	upstream_gene_variant	MODIFIER	2383871	GC	G	.
AFUB_071470	upstream_gene_variant	MODIFIER	2383921	G	A	.
AFUB_071460	missense_variant	MODERATE	2384000	C	A	.
AFUB_071460	synonymous_variant	LOW	2384162	G	A	.
AFUB_071490	downstream_gene_variant	MODIFIER	2400833	G	GT	.
AFUB_071570-AFUB_071580	intergenic_region	MODIFIER	2433943	A	G	.
AFUB_071570-AFUB_071580	intergenic_region	MODIFIER	2433961	C	G	.
AFUB_071570-AFUB_071580	intergenic_region	MODIFIER	2434015	C	A	.
AFUB_071570-AFUB_071580	intergenic_region	MODIFIER	2434024	AATG	GATA	.
AFUB_071590	intron_variant	MODIFIER	2450494	G	GT	.
AFUB_071590	upstream_gene_variant	MODIFIER	2453995	CAACTT	TCACTC	.
AFUB_071590	upstream_gene_variant	MODIFIER	2454079	C	A	.
AFUB_071590	upstream_gene_variant	MODIFIER	2454633	A	G	.
AFUB_071590	upstream_gene_variant	MODIFIER	2454677	TATG	AT	.
AFUB_071640	upstream_gene_variant	MODIFIER	2477099	C	A	.
AFUB_071650	downstream_gene_variant	MODIFIER	2496014	AC	A	.
AFUB_071650	downstream_gene_variant	MODIFIER	2496023	C	A	.
AFUB_072110	upstream_gene_variant	MODIFIER	2609868	CA	C	.
AFUB_072110	upstream_gene_variant	MODIFIER	2609916	TG	T	.
AFUB_072110	upstream_gene_variant	MODIFIER	2610360	AG	TAGT	.
AFUB_072110	upstream_gene_variant	MODIFIER	2613014	T	TG	.
AFUB_072110	upstream_gene_variant	MODIFIER	2613024	C	CT	.
AFUB_072650	downstream_gene_variant	MODIFIER	127775	CCCCCCC	ACACACA	.
AFUB_072970	upstream_gene_variant	MODIFIER	236389	CCCC	ACCA	.
AFUB_073030	upstream_gene_variant	MODIFIER	250344	GA	G	.
AFUB_074100	downstream_gene_variant	MODIFIER	545064	C	T	.
AFUB_074880	upstream_gene_variant	MODIFIER	785518	C	T	.
AFUB_075240	upstream_gene_variant	MODIFIER	873024	C	T	.
AFUB_075310	upstream_gene_variant	MODIFIER	913818	T	C	.
AFUB_075700	missense_variant	MODERATE	1053322	G	A	.
AFUB_075830	upstream_gene_variant	MODIFIER	1107238	C	CA	.
AFUB_076170	upstream_gene_variant	MODIFIER	1189885	TG	T	.
AFUB_076360	upstream_gene_variant	MODIFIER	1239948	TG	T	.
AFUB_076380	frameshift_variant	HIGH	1240036	CG	C	INFO_REALIGN_3_PRIME
AFUB_076950	frameshift_variant	HIGH	1380883	AC	A	INFO_REALIGN_3_PRIME
AFUB_077130	upstream_gene_variant	MODIFIER	1421919	G	T	.
AFUB_077130	upstream_gene_variant	MODIFIER	1421969	A	G	.
AFUB_077130	upstream_gene_variant	MODIFIER	1425696	G	A	.
AFUB_077130	upstream_gene_variant	MODIFIER	1425701	T	A	.
AFUB_077140	downstream_gene_variant	MODIFIER	1428000	G	GC	.
AFUB_077150	upstream_gene_variant	MODIFIER	1429833	G	T	.
AFUB_077150	upstream_gene_variant	MODIFIER	1429837	AGG	A	.
AFUB_077140	upstream_gene_variant	MODIFIER	1438058	T	C	.
AFUB_077590	frameshift_variant&missense_variant	HIGH	1559971	CGTC	GT	.
AFUB_077650	splice_region_variant&intron_variant	LOW	1573161	C	A	.
AFUB_077790	upstream_gene_variant	MODIFIER	1624255	TC	T	.
AFUB_077810	downstream_gene_variant	MODIFIER	1631947	C	CA	.
AFUB_080010	missense_variant	MODERATE	5377	A	G	.
AFUB_080210	missense_variant	MODERATE	96647	G	T	.
AFUB_080210	synonymous_variant	LOW	96658	A	T	.
AFUB_080210	missense_variant	MODERATE	96666	G	C	.
AFUB_080210	synonymous_variant	LOW	97009	C	T	.
AFUB_080210	splice_donor_variant&intron_variant	HIGH	97043	GT	G	.
AFUB_080240	downstream_gene_variant	MODIFIER	117173	C	A	.
AFUB_080240	downstream_gene_variant	MODIFIER	117942	C	T	.
AFUB_080240	downstream_gene_variant	MODIFIER	117972	G	T	.
AFUB_080240	downstream_gene_variant	MODIFIER	118038	C	A	.
AFUB_080240	upstream_gene_variant	MODIFIER	128560	C	CA	.
AFUB_080240	upstream_gene_variant	MODIFIER	129048	C	T	.
AFUB_080250	missense_variant	MODERATE	131763	T	C	.
AFUB_080250	upstream_gene_variant	MODIFIER	131871	C	T	.
AFUB_080250	upstream_gene_variant	MODIFIER	132082	A	G	.
AFUB_080250	upstream_gene_variant	MODIFIER	132140	G	A	.
AFUB_080250	upstream_gene_variant	MODIFIER	132191	T	C	.
AFUB_080250	upstream_gene_variant	MODIFIER	132272	TTTTT	GTTTC	.
AFUB_080260	downstream_gene_variant	MODIFIER	141170	G	C	.
AFUB_080260	downstream_gene_variant	MODIFIER	141280	C	T	.
AFUB_080260	downstream_gene_variant	MODIFIER	141346	T	A	.
AFUB_080260	downstream_gene_variant	MODIFIER	141358	T	C	.
AFUB_080290	downstream_gene_variant	MODIFIER	160101	G	A	.
AFUB_080330	downstream_gene_variant	MODIFIER	173891	T	TG	.
AFUB_080330	upstream_gene_variant	MODIFIER	180312	G	A	.
AFUB_080370	frameshift_variant	HIGH	209823	GA	G	.
AFUB_081070	upstream_gene_variant	MODIFIER	392612	A	T	.
AFUB_081740	upstream_gene_variant	MODIFIER	556086	A	AT	.
AFUB_082360	downstream_gene_variant	MODIFIER	735235	G	A	.
AFUB_083710	downstream_gene_variant	MODIFIER	1114819	AC	A	.
AFUB_083710-AFUB_083720	intergenic_region	MODIFIER	1115466	AC	A	.
AFUB_083710-AFUB_083720	intergenic_region	MODIFIER	1117836	G	GT	.
AFUB_083710-AFUB_083720	intergenic_region	MODIFIER	1117914	C	CT	.
AFUB_083710-AFUB_083720	intergenic_region	MODIFIER	1119499	G	T	.
AFUB_083710-AFUB_083720	intergenic_region	MODIFIER	1129133	CT	C	.
AFUB_083710-AFUB_083720	intergenic_region	MODIFIER	1129479	AC	A	.
AFUB_083710-AFUB_083720	intergenic_region	MODIFIER	1141116	GC	G	.
AFUB_084070	upstream_gene_variant	MODIFIER	1273167	G	A	.
AFUB_084350-AFUB_084360	intergenic_region	MODIFIER	1347878	T	C	.
AFUB_084350-AFUB_084360	intergenic_region	MODIFIER	1347932	AT	GC	.
AFUB_085970	upstream_gene_variant	MODIFIER	1808610	G	C	.
AFUB_086420	missense_variant	MODERATE	1927217	CCC	ACA	WARNING_TRANSCRIPT_INCOMPLETE
CHR_START-AFUB_086620	intergenic_region	MODIFIER	3141	A	AT	.
AFUB_087370	frameshift_variant	HIGH	207385	CG	C	.
AFUB_087880	missense_variant	MODERATE	341927	T	C	.
AFUB_088280	frameshift_variant	HIGH	456129	AC	A	INFO_REALIGN_3_PRIME
AFUB_089160	downstream_gene_variant	MODIFIER	720009	AG	A	.
AFUB_089160-AFUB_089170	intergenic_region	MODIFIER	724330	G	A	.
AFUB_089160-AFUB_089170	intergenic_region	MODIFIER	725597	T	C	.
AFUB_089160-AFUB_089170	intergenic_region	MODIFIER	725629	A	G	.
AFUB_089160-AFUB_089170	intergenic_region	MODIFIER	725716	A	G	.
AFUB_089160-AFUB_089170	intergenic_region	MODIFIER	725794	T	G	.
AFUB_089160-AFUB_089170	intergenic_region	MODIFIER	725815	T	C	.
AFUB_089160-AFUB_089170	intergenic_region	MODIFIER	734023	CTG	TA	.
AFUB_089160-AFUB_089170	intergenic_region	MODIFIER	765256	TG	T	.
AFUB_089160-AFUB_089170	intergenic_region	MODIFIER	765767	AG	A	.
AFUB_089160-AFUB_089170	intergenic_region	MODIFIER	765839	CT	C	.
AFUB_089950	upstream_gene_variant	MODIFIER	995581	T	C	.
AFUB_090120	upstream_gene_variant	MODIFIER	1039471	AC	A	.
AFUB_090310	upstream_gene_variant	MODIFIER	1103171	CT	C	.
AFUB_090920	upstream_gene_variant	MODIFIER	1285835	CA	C	.
AFUB_090990	upstream_gene_variant	MODIFIER	1305807	CG	C	.
AFUB_090990	upstream_gene_variant	MODIFIER	1305824	TG	T	.
AFUB_091930	upstream_gene_variant	MODIFIER	1570992	G	GT	.
AFUB_091930	upstream_gene_variant	MODIFIER	1571026	G	GGT	.
AFUB_092560	upstream_gene_variant	MODIFIER	1723436	T	C	.
AFUB_092650	upstream_gene_variant	MODIFIER	1770138	A	C	.
AFUB_092700	downstream_gene_variant	MODIFIER	1788886	G	C	.
AFUB_092730	upstream_gene_variant	MODIFIER	1803898	C	CA	.
AFUB_092820	upstream_gene_variant	MODIFIER	1825601	TG	T	.
AFUB_092830	downstream_gene_variant	MODIFIER	1836843	N	G	.
AFUB_092830	downstream_gene_variant	MODIFIER	1836881	C	T	.
CHR_START-AFUB_092930	intergenic_region	MODIFIER	14268	AC	A	.
CHR_START-AFUB_092930	intergenic_region	MODIFIER	16826	TA	T	.
CHR_START-AFUB_092930	intergenic_region	MODIFIER	16971	NNNNNN	AATAAG	.
AFUB_092970	frameshift_variant	HIGH	33818	AG	A	.
AFUB_095230	upstream_gene_variant	MODIFIER	660191	CTGG	TTGT	.
AFUB_095780	upstream_gene_variant	MODIFIER	818398	TG	T	.
AFUB_095790	missense_variant	MODERATE	818613	T	G	.
AFUB_095790	missense_variant	MODERATE	818628	T	G	.
AFUB_095990	upstream_gene_variant	MODIFIER	871914	G	T	.
AFUB_095990	upstream_gene_variant	MODIFIER	871920	G	T	.
AFUB_096090	upstream_gene_variant	MODIFIER	909752	C	CA	.
AFUB_096600	upstream_gene_variant	MODIFIER	1081231	T	C	.
AFUB_096690-AFUB_096700	intergenic_region	MODIFIER	1134418	AG	A	.
AFUB_097030	splice_region_variant&intron_variant	LOW	1217028	C	CA	.
AFUB_097370	upstream_gene_variant	MODIFIER	1305952	C	A	.
AFUB_097400	missense_variant	MODERATE	1313425	GC	AA	.
AFUB_097400	synonymous_variant	LOW	1313433	G	A	.
AFUB_097400	synonymous_variant	LOW	1313454	C	T	.
AFUB_097400	synonymous_variant	LOW	1313475	G	A	.
AFUB_097430	upstream_gene_variant	MODIFIER	1333059	CG	C	.
AFUB_097630	stop_gained	HIGH	1401758	GC	AT	.
AFUB_097630	missense_variant	MODERATE	1401765	C	G	.
AFUB_097920	missense_variant	MODERATE	1508290	T	G	.
AFUB_097920	missense_variant	MODERATE	1508359	G	C	.
CHR_START-AFUB_098170	intergenic_region	MODIFIER	1130	C	CT	.
AFUB_098510	upstream_gene_variant	MODIFIER	101684	G	A	.
AFUB_098670	upstream_gene_variant	MODIFIER	145814	CA	C	.
AFUB_099260	frameshift_variant	HIGH	317442	GA	G	.
AFUB_099750	frameshift_variant	HIGH	428726	AC	A	INFO_REALIGN_3_PRIME
AFUB_099750	frameshift_variant	HIGH	428871	AC	A	INFO_REALIGN_3_PRIME
AFUB_099840	missense_variant	MODERATE	446616	C	T	.
AFUB_099860	upstream_gene_variant	MODIFIER	452928	C	A	.
AFUB_099950	upstream_gene_variant	MODIFIER	486660	AC	A	.
AFUB_100010	upstream_gene_variant	MODIFIER	498547	TC	T	.
AFUB_100220	upstream_gene_variant	MODIFIER	566904	T	C	.
AFUB_100980	downstream_gene_variant	MODIFIER	128205	A	AT	.
AFUB_100980	upstream_gene_variant	MODIFIER	134355	TA	T	.
AFUB_101300	upstream_gene_variant	MODIFIER	230778	CA	C	.
AFUB_101340-AFUB_101350	intergenic_region	MODIFIER	252617	C	A	.
AFUB_101350	downstream_gene_variant	MODIFIER	256413	NNN	ACT	.
AFUB_101520	frameshift_variant	HIGH	300569	G	GT	.
AFUB_101620	missense_variant	MODERATE	326001	A	G	.
AFUB_101930	upstream_gene_variant	MODIFIER	413139	A	G	.
AFUB_101930	upstream_gene_variant	MODIFIER	413144	T	C	.
AFUB_101930	upstream_gene_variant	MODIFIER	413167	ATT	TTC	.
AFUB_101930	upstream_gene_variant	MODIFIER	413184	C	T	.
AFUB_101930	upstream_gene_variant	MODIFIER	413193	C	T	.
CHR_START-AFUB_102200	intergenic_region	MODIFIER	2179	AC	A	.
AFUB_102330	downstream_gene_variant	MODIFIER	12	G	C	.
CHR_START-AFUB_102560	intergenic_region	MODIFIER	1348	AC	A	.
CHR_START-AFUB_102560	intergenic_region	MODIFIER	1980	AG	A	.
AFUB_102560	downstream_gene_variant	MODIFIER	6929	A	AT	WARNING_TRANSCRIPT_INCOMPLETE
AFUB_102560	downstream_gene_variant	MODIFIER	7892	TA	T	WARNING_TRANSCRIPT_INCOMPLETE
.	intergenic_region	MODIFIER	145	AC	A	.
.	intergenic_region	MODIFIER	7790	AG	A	.
.	intergenic_region	MODIFIER	9015	T	TA	.
.	intergenic_region	MODIFIER	1525	A	G	.
.	intergenic_region	MODIFIER	1540	G	A	.
.	intergenic_region	MODIFIER	7694	CTAC	TA	.
.	intergenic_region	MODIFIER	8501	T	TG	.
.	intergenic_region	MODIFIER	8520	T	TG	.
.	intergenic_region	MODIFIER	4762	A	G	.
.	intergenic_region	MODIFIER	4789	A	G	.
.	intergenic_region	MODIFIER	4816	G	A	.
.	intergenic_region	MODIFIER	4918	A	G	.
.	intergenic_region	MODIFIER	4940	C	T	.
.	intergenic_region	MODIFIER	5181	A	G	.
.	intergenic_region	MODIFIER	5220	A	G	.
.	intergenic_region	MODIFIER	5979	G	GT	.
.	intergenic_region	MODIFIER	664	G	T	.
.	intergenic_region	MODIFIER	670	AG	A	.
.	intergenic_region	MODIFIER	1553	AT	A	.
.	intergenic_region	MODIFIER	3866	AG	A	.
.	intergenic_region	MODIFIER	259	TGG	AT	.
.	intergenic_region	MODIFIER	3467	AC	A	.
.	intergenic_region	MODIFIER	1009	TG	T	.
.	intergenic_region	MODIFIER	1539	GT	G	.
.	intergenic_region	MODIFIER	3140	A	AT	.
.	intergenic_region	MODIFIER	2989	TA	T	.
.	intergenic_region	MODIFIER	17	C	A	.
.	intergenic_region	MODIFIER	1739	AG	A	.
.	intergenic_region	MODIFIER	53	AT	A	.
.	intergenic_region	MODIFIER	398	G	T	.
.	intergenic_region	MODIFIER	412	G	T	.
.	intergenic_region	MODIFIER	55	AG	A	.
.	intergenic_region	MODIFIER	920	AG	A	.
.	intergenic_region	MODIFIER	30	C	A	.
.	intergenic_region	MODIFIER	59	AG	A	.
